# Oncogenic Ras activation in permissive somatic cells triggers rapid onset phenotypic plasticity and elicits a tumour-promoting neutrophil response

**DOI:** 10.1101/2023.11.10.566547

**Authors:** Abigail M. Elliot, Isabel Ribeiro Bravo, Jeanette Astorga Johansson, Esme Hutton, Richard Cunningham, Henna Myllymäki, Kai Yee Chang, Justyna Cholewa-Waclaw, Yiyi Zhao, Mariana Beltran, Ross Dobie, Amy Lewis, Philip M. Elks, Carsten Gram Hansen, Neil Henderson, Yi Feng

## Abstract

Oncogenic driver mutations are frequently found in normal tissues, suggesting that additional non-genetic factors are required for tumourigenesis. Phenotypic plasticity is an important gateway to malignancy and inflammation can fuel tumourigenesis, however, little is known about when and how these hallmarks first arise. Using single-cell transcriptomics and *in vivo* live imaging we have characterised the immediate cell intrinsic and innate immune responses during the first 24 hours following oncogenic Ras activation, in an inducible zebrafish model of HRAS^G12V^-mediated skin tumour initiation. We found that only a subset of basal keratinocytes, but not superficial keratinocytes, are susceptible to RAS-driven phenotypic plasticity. These preneoplastic cells undergo dedifferentiation and partial EMT, resembling malignant cells observed in human squamous cell carcinoma (SCC). Strikingly, the same subset instigates the development of tumour-promoting neutrophils, which in turn enhance preneoplastic cell proliferation. Our findings demonstrate that the effects of oncogenic Ras are primarily determined by the cell of origin and reveal an association between the unlocking of phenotypic plasticity and the onset of tumour-promoting inflammation.
