## supplementary table 3 for "Oncogenic Ras activation in permissive somatic cells triggers rapid onset phenotypic plasticity and elicits a tumour-promoting neutrophil response"

hgnc_symbol	zf_geneName
MARCKSL1	marcksl1a
LAMC2	lamc2
LAMA3	lama3
MMP9	mmp9
KRT18	krt18a.1
TAGLN	tagln2
TXN	txn
S100A14	s100v2
MMP13	mmp13a
TIMP2	timp2b
AHNAK	ahnak
CD44	cd44a
NCCRP1	nccrp1
TAX1BP3	tax1bp3
ITGA6	itga6b
ANXA2	anxa2a
CAPG	capgb
PHLDA2	phlda2
PHLDA2	phlda2
CD63	cd63
TPM3	tpm3
FLNA	flna
GSN	gsnb
ACTN1	actn1
S100A10	s100a10b
YWHAQ	ywhaqb
HTRA1	htra1a
PFN2	pfn2b
YWHAZ	ywhaz
HBEGF	hbegfa
